# BiomarkerML: A cloud-based proteomics ML workflow for biomarker discovery

**DOI:** 10.1101/2025.10.16.682839

**Authors:** Yuhan Zhou, Anand K. Maurya, Yun Deng, Micah P. Fletcher, Connia Ren, Avigail Taylor

**Affiliations:** Institute of Molecular and Computational Medicine, Nuffield Department of Medicine, University of Oxford, Old Road Campus, Oxford, OX3 7BN

**Keywords:** machine learning, cloud-based workflow, classification and regression, proteomic biomarker identification

## Abstract

**Background:** High-throughput affinity and mass-spectrometry-based proteomic studies of large clinical cohorts generate high-dimensional proteomic data useful for accelerated disease biomarker discovery. A powerful approach to realizing the potential of these big, complex, and non-linear data, whilst ensuring reproducible results, is to use automated machine learning (ML) and deep learning (DL) pipelines for their analysis. However, there remains a gap in comprehensive ML workflows tailored to proteomic biomarker discovery and designed for biomedical researchers who need pipelines to optimally self-configure and automatically avoid over-fitting.

**Findings:** We present BiomarkerML, a cloud-based workflow for automated, reproducible, and efficient ML/DL analysis of proteomic data for biomarker discovery, designed for novice-ML users and implemented in Python, R and Workflow Description Language (WDL). BiomarkerML: ingests proteomic and clinical data alongside sample labels; pre-processes data for model fitting and optionally performs dimensionality reduction and visualization; fits a catalogue of ML and DL classification and regression models; and calculates model performance metrics for model comparison. Next, the workflow applies mean SHapley Additive exPlanations (SHAP) to quantify the contribution of each protein to model predictions across all samples. Finally, proteins with high mean SHAP values, and their co-expressed protein network interactors, are identified as candidate biomarkers. Importantly, hyperparameters - configuration variables set prior to training models - are automatically fine-tuned via grid-search, and BiomarkerML employs weighted, nested cross-validation to avoid model over-fitting and data leakage.

**Conclusions:** BiomarkerML is scalable, provides a standardized, user-friendly interface, and streamlines analyses to ensure reproducibility of results. Overall, BiomarkerML is a significant advancement, enabling novice-ML researchers to use cutting-edge ML/DL tools to identify disease biomarkers in complex proteomic data.
