## Supplementary Table 1 for "BiomarkerML: A cloud-based proteomics ML workflow for biomarker discovery"

### Sheet: Sheet1
Workflows	Models	BiomarkerML	HiOmics	AutoXAI4Omics	ML pipeline	AITeQ	MLme	MLOmics
Feature engineering	PCA	✓			✓
	KPCA	✓
	PLS	✓
	UMAP	✓
	t-SNE	✓
	Lasso			✓		✓
	ElasticNet(Lasso & Ridge)	✓
	RF				✓
	Chi-Square Test				✓
	LR				✓
	SelectPercentile univariate						✓
	RFE				✓
	ANOVA							✓
ML classifictaion	AdaBoost		✓	✓		✓	✓
	Binary Stacking		✓
	Decision Tree		✓		✓	✓
	GBDT		✓			✓
	KNN	✓	✓	✓	✓	✓	✓
	Light GBM	✓	✓	✓		✓
	Logistic R	✓	✓		✓	✓		✓
	MLP	✓	✓	✓		✓
	Naïve Bayes	✓	✓			✓	✓
	PLSDA	✓	✓
	RF	✓	✓	✓	✓	✓		✓
	SVM	✓	✓		✓	✓	✓	✓
	XGBoost	✓	✓	✓		✓		✓
ML regression	SVR	✓				✓
	KNNre	✓		✓		✓
	Rfre	✓		✓		✓
	Xgboost_re	✓		✓		✓
	PLSR	✓
	Light GBM_re	✓		✓
	Decision Tree_re					✓
	MLP_re	✓		✓
DL Classification	VAE	✓
	MLP in VAE	✓
Literature Models	Classification and Clustering							✓
Functional section	Comparison of models	✓	✓	✓				✓
	Nested Cross Validation	✓					✓
	Feature selection using SHAP values	✓		✓
	Analysis of feature selected proteins using PPI	✓						✓
	PDF summary and files	✓					✓
	Multiclass Classification	✓	✓	✓	✓		✓	✓
